# Maternal gut microbiota *Bifidobacterium* promotes placental morphogenesis, nutrient transport and fetal growth in mice

**DOI:** 10.1101/2021.07.23.453407

**Authors:** Jorge Lopez-Tello, Zoe Schofield, Raymond Kiu, Matthew J. Dalby, Douwe van Sinderen, Gwénaëlle Le Gall, Amanda N Sferruzzi-Perri, Lindsay J Hall

**Author notes:** **Corresponding author names:** Jorge Lopez-Tello, Amanda N Sferruzzi-Perrri, Lindsay J Hall ( I). Contributed equally (Jorge Lopez-Tello, Zoe Schofield, Amanda N Sferruzzi-Perri, Lindsay J Hall).

## Abstract

The gut microbiota plays a central role in regulating host metabolism. While substantial progress has been made in discerning how the microbiota influences host functions post birth and beyond, little is known about how key members of the maternal gut microbiota can influence feto-placental growth. Notably, in pregnant women, *Bifidobacterium* represents a key beneficial microbiota genus, with levels observed to increase across pregnancy. Here, using germ-free and specific-pathogen-free mice, we demonstrate that the bacterium *Bifidobacterium breve* UCC2003 modulates maternal body adaptations, placental structure and nutrient transporter capacity, with implications for fetal metabolism and growth. Maternal and placental metabolome were affected by maternal gut microbiota (*i*.*e*. acetate, formate and carnitine). Histological analysis of the placenta confirmed that *Bifidobacterium* modifies placental structure via changes in *Igf2P0, Dlk1, Mapk1* and *Mapk14* expression. Additionally, *B. breve* UCC2003, acting through *Slc2a1* and *Fatp1-4* transporters, was shown to restore fetal glycaemia and fetal growth in association with changes in the fetal hepatic transcriptome. Our work emphasizes the importance of the maternal gut microbiota on feto-placental development and sets a foundation for future research towards the use of probiotics during pregnancy.
