## Supplementary Table 2 for "Maternal gut microbiota *Bifidobacterium* promotes placental morphogenesis, nutrient transport and fetal growth in mice"

### Sheet: Caecum mother
Metabolites (mmol/Kg)	SPF (mean)	SPF (SEM)	GF (mean)	GF (SEM)	BIF (mean)	BIF (SEM)	Test statistic	P-value	Test	Adjusted P-value (FDR)	Statistically significant	Test	SPF vs. GF	SPF vs. BIF	GF vs. BIF
Butyrate	12.4767	7.97768	0	0	0	0	10.7349	0.00466592	Kruskal-Wallis rank sum test	0.031495	*	Dunn Test	0.00635671	0.00834333	1
Citrulline	0.303333	0.0688799	0	0	0	0	10.7349	0.00466592	Kruskal-Wallis rank sum test	0.031495	*	Dunn Test	0.00635671	0.00834333	1
Fucose	0.0833333	0.0185592	0	0	0	0	10.7349	0.00466592	Kruskal-Wallis rank sum test	0.031495	*	Dunn Test	0.00635671	0.00834333	1
Isobutyrate	0.41	0.240069	0	0	0	0	10.7349	0.00466592	Kruskal-Wallis rank sum test	0.031495	*	Dunn Test	0.00635671	0.00834333	1
Isovalerate	0.09	0.0152753	0	0	0	0	10.7349	0.00466592	Kruskal-Wallis rank sum test	0.031495	*	Dunn Test	0.00635671	0.00834333	1
Malonate	0.0933333	0.0233333	0	0	0	0	10.8	0.00451658	Kruskal-Wallis rank sum test	0.031495	*	Dunn Test	0.0061854	0.00809939	1
Methylamine	0.0533333	0.024037	0	0	0	0	10.7349	0.00466592	Kruskal-Wallis rank sum test	0.031495	*	Dunn Test	0.00635671	0.00834333	1
Propionate	4.48333	1.99451	0	0	0	0	10.7349	0.00466592	Kruskal-Wallis rank sum test	0.031495	*	Dunn Test	0.00635671	0.00834333	1
Trimethylamine	0.0666667	0.00666667	0	0	0	0	10.8	0.00451658	Kruskal-Wallis rank sum test	0.031495	*	Dunn Test	0.0061854	0.00809939	1
Valerate	0.573333	0.270883	0	0	0	0	10.7349	0.00466592	Kruskal-Wallis rank sum test	0.031495	*	Dunn Test	0.00635671	0.00834333	1
2.methylbutyrate	0.05	0.01	0	0	0	0	10.8	0.00451658	Kruskal-Wallis rank sum test	0.031495	*	Dunn Test	0.0061854	0.00809939	1
5.Aminopentanoate	0.33	0.147309	0	0	0	0	10.7349	0.00466592	Kruskal-Wallis rank sum test	0.031495	*	Dunn Test	0.00635671	0.00834333	1
Acetate	35.4967	20.6679	0.5525	0.0597739	3.224	1.394	9.69231	0.00785854	Kruskal-Wallis rank sum test	0.0489648	*	Dunn Test	0.00607256	0.128735	0.0942178
Nicotinate	0.29	0.072111	0	0	0.154	0.0206398	9.216	0.00997174	Kruskal-Wallis rank sum test	0.0504819
Raffinose	0	0	44.53	10.4288	4.172	4.172	9.29739	0.00957408	Kruskal-Wallis rank sum test	0.0504819
Stachyose	0	0	25.95	6.56242	2.142	2.142	9.29739	0.00957408	Kruskal-Wallis rank sum test	0.0504819
Ethanolamine	0.186667	0.00881917	0	0	0.02	0.02	9.01782	0.0110104	Kruskal-Wallis rank sum test	0.0524615
Succinate	0.306667	0.121974	0.04	0.0173205	0.112	0.0233238	8.48885	0.014344	Kruskal-Wallis rank sum test	0.0645479
Asparagine	0.35	0.25658	5.485	1.4843	3.458	0.730023	7.47692	0.0237907	Kruskal-Wallis rank sum test	0.091764
Glutamine	1.04	0.42595	5.325	1.40848	3.238	0.785095	7.47692	0.0237907	Kruskal-Wallis rank sum test	0.091764
Xylose	0.54	0.334066	0	0	0.054	0.0426146	7.49275	0.0236031	Kruskal-Wallis rank sum test	0.091764
Adenine	1.10333	0.0290593	0.155	0.0759934	0.07	0.0337639	6.63511	0.0362414	Kruskal-Wallis rank sum test	0.0931809
Alanine...12	1.49667	0.556906	12.6975	5.68603	5.376	1.24877	7.09615	0.0287799	Kruskal-Wallis rank sum test	0.0931809
Cytidine.monophosphate	0.35	0.0305505	0.0175	0.0175	0.018	0.012	7.10946	0.0285891	Kruskal-Wallis rank sum test	0.0931809
Glycine	1.88667	0.717434	10.4825	3.76858	6.628	1.49497	6.54231	0.0379626	Kruskal-Wallis rank sum test	0.0931809
Guanosine.triphosphate	0.04	0.0208167	0	0	0	0	6.54545	0.0379029	Kruskal-Wallis rank sum test	0.0931809
Histidine	0.276667	0.150702	1.515	0.31213	1.054	0.20583	6.80842	0.033233	Kruskal-Wallis rank sum test	0.0931809
Isoleucine	0.873333	0.313918	6.34	2.82473	2.884	0.499726	7.09615	0.0287799	Kruskal-Wallis rank sum test	0.0931809
Ribose	1.08667	0.464806	0.4525	0.309176	0	0	6.6	0.0368832	Kruskal-Wallis rank sum test	0.0931809
Taurine	6	0.725971	2.3575	1.06095	1.136	0.486093	6.63511	0.0362414	Kruskal-Wallis rank sum test	0.0931809
Uridine.monophosphate	0.0766667	0.0133333	0.0225	0.0225	0	0	7.18287	0.0275588	Kruskal-Wallis rank sum test	0.0931809
Valine	1.44667	0.59032	9.9175	4.01377	5.24	0.952633	6.78462	0.033631	Kruskal-Wallis rank sum test	0.0931809
3.Phenylpropionate	0.103333	0.0712585	0	0	0	0	6.54545	0.0379029	Kruskal-Wallis rank sum test	0.0931809
Proline	1.19667	0.659731	8.715	2.72355	6.564	1.23224	6.26538	0.0436003	Kruskal-Wallis rank sum test	0.103871
Uracil	0.626667	0.153768	0.4725	0.241363	0.088	0.0386523	5.5026	0.0638448	Kruskal-Wallis rank sum test	0.147755
Glucose	3.98667	2.47257	0.8925	0.3598	0.484	0.0783964	5.42564	0.0663494	Kruskal-Wallis rank sum test	0.149286
Formate	0.143333	0.0437163	0.245	0.0966523	0.5	0.104594	5.13718	0.0766436	Kruskal-Wallis rank sum test	0.159183
Leucine	1.64667	0.759832	9.4025	4.76838	3.52	0.607923	5.15769	0.0758615	Kruskal-Wallis rank sum test	0.159183
Threonine	1.40667	0.492149	7.685	2.81817	3.512	1.34085	5.15769	0.0758615	Kruskal-Wallis rank sum test	0.159183
Arabinose	0.283333	0.230531	0.0375	0.0375	0.516	0.18565	4.95567	0.0839249	Kruskal-Wallis rank sum test	0.169948
Phenylalanine	0.76	0.350856	3.7125	1.68506	1.592	0.274142	4.75385	0.0928358	Kruskal-Wallis rank sum test	0.181812
1.3.Dihydroyacetone	0.0933333	0.0437163	0.1375	0.101684	0.014	0.00748331	4.72312	0.0942728	Kruskal-Wallis rank sum test	0.181812
Arginine	0.276667	0.276667	2.015	1.11188	0.298	0.106602	4.39478	0.111093	Kruskal-Wallis rank sum test	0.194462
Cytidine	0	0	0.0275	0.0170171	0	0	4.36364	0.112836	Kruskal-Wallis rank sum test	0.194462
Thymidine	0	0	0.125	0.0809835	0	0	4.36364	0.112836	Kruskal-Wallis rank sum test	0.194462
2..Deoyadenosine	0	0	0.3725	0.227939	0	0	4.36364	0.112836	Kruskal-Wallis rank sum test	0.194462
2..Deoyuridine	0	0	0.0375	0.0239357	0	0	4.36364	0.112836	Kruskal-Wallis rank sum test	0.194462
Aspartate	0.443333	0.233405	2.005	0.83168	1.534	0.764255	4.15385	0.125315	Kruskal-Wallis rank sum test	0.211469
Adenine.triphosphate	0	0	0.0425	0.0295452	0.006	0.006	4.05112	0.13192	Kruskal-Wallis rank sum test	0.214286
Niacinamide	0	0	0.11	0.0504975	0.03	0.02	4.04574	0.132275	Kruskal-Wallis rank sum test	0.214286
Galactose	0.463333	0.345945	0	0	0.224	0.122581	3.86201	0.145002	Kruskal-Wallis rank sum test	0.217504
Tryptophan	0.206667	0.0874325	0.5675	0.163471	0.348	0.0713022	3.87564	0.144017	Kruskal-Wallis rank sum test	0.217504
Tyrosine	0.73	0.365559	2.7575	1.12904	1.412	0.262114	3.87564	0.144017	Kruskal-Wallis rank sum test	0.217504
4.Hydroyphenylacetate	0.0166667	0.0166667	0.04	0.0108012	0.106	0.0469681	3.89812	0.142408	Kruskal-Wallis rank sum test	0.217504
Lactate	3.12667	0.985517	3.8	0.717798	11.85	2.73089	3.78462	0.150724	Kruskal-Wallis rank sum test	0.221975
Fumarate	0.0366667	0.00333333	0.0325	0.0149304	0.016	0.00509902	3.58264	0.16674	Kruskal-Wallis rank sum test	0.241178
Choline	0.626667	0.101708	0.6925	0.365545	0.262	0.0758551	3.26784	0.195163	Kruskal-Wallis rank sum test	0.276338
Lysine	1.49333	0.67494	5.73	2.78206	2.084	0.367649	3.20608	0.201283	Kruskal-Wallis rank sum test	0.276338
Methionine	0.55	0.204287	2.1825	1.03608	0.792	0.132492	3.20608	0.201283	Kruskal-Wallis rank sum test	0.276338
3.Hydroybutyrate	0.133333	0.0338296	0.07	0.0241523	0.082	0.028	3.16411	0.205552	Kruskal-Wallis rank sum test	0.277495
Creatinine	0.0133333	0.0133333	0	0	0	0	3	0.22313	Kruskal-Wallis rank sum test	0.286882
Glucose.1.phosphate	0.123333	0.123333	0	0	0	0	3	0.22313	Kruskal-Wallis rank sum test	0.286882
3..3.Hydroyphenyl..3.hydroypropionate	0.01	0.01	0	0	0	0	3	0.22313	Kruskal-Wallis rank sum test	0.286882
sn.Glycero.3.phosphocholine	0.08	0.02	0.2375	0.0894777	0.184	0.0441135	2.86717	0.238453	Kruskal-Wallis rank sum test	0.301792
Serine	1.59	0.719328	7.715	4.02388	1.684	0.481026	2.33718	0.310805	Kruskal-Wallis rank sum test	0.38697
Sucrose	0.02	0.02	1.4875	0.581025	0.648	0.648	2.30841	0.315309	Kruskal-Wallis rank sum test	0.38697
Creatine	0.846667	0.179475	0.8425	0.3861	0.452	0.118127	2.27179	0.321134	Kruskal-Wallis rank sum test	0.388236
Deoxycytidine.monophosphate	0	0	0.4625	0.4625	0	0	2	0.367879	Kruskal-Wallis rank sum test	0.431858
2..Deoyguanosine	0	0	0.01	0.01	0	0	2	0.367879	Kruskal-Wallis rank sum test	0.431858
Xanthine	0.396667	0.054569	0.5	0.412088	0.282	0.174052	1.93079	0.380833	Kruskal-Wallis rank sum test	0.440678
O.Phosphocholine	0.12	0.061101	0.045	0.0144338	0.06	0.0148324	1.37663	0.502423	Kruskal-Wallis rank sum test	0.573187
Inosine	0.0666667	0.0166667	0.1225	0.0469707	0.06	0.0207364	1.24503	0.536593	Kruskal-Wallis rank sum test	0.595398
Methanol	2.29333	1.88365	0.3225	0.174374	0.66	0.322986	1.26026	0.532524	Kruskal-Wallis rank sum test	0.595398
2.Aminobutyrate	0.02	0.02	0	0	0.288	0.288	1.18788	0.552148	Kruskal-Wallis rank sum test	0.604378
Putrescine	0.0466667	0.0260342	0.0425	0.0425	0.184	0.131362	1.00322	0.605555	Kruskal-Wallis rank sum test	0.653999
Glycerol	0.696667	0.129915	1.48	1.11119	0.726	0.60018	0.920802	0.631031	Kruskal-Wallis rank sum test	0.672546
Glutamate	4.12333	1.01419	9.395	4.40814	5.178	1.11105	0.830769	0.660086	Kruskal-Wallis rank sum test	0.694377
myo.Inositol	0.143333	0.072188	0.3925	0.191893	0.408	0.171038	0.737234	0.69169	Kruskal-Wallis rank sum test	0.718294
Ethanol	0.446667	0.336716	0.33	0.056421	0.33	0.0672309	0.694737	0.706545	Kruskal-Wallis rank sum test	0.724432
Ornithine	0.0366667	0.0366667	0.18	0.18	0.396	0.262766	0.338985	0.844093	Kruskal-Wallis rank sum test	0.854644
Uridine	0.0166667	0.0166667	0.0125	0.0125	0.024	0.024	0.0594444	0.970715	Kruskal-Wallis rank sum test	0.970715

### Sheet: Placenta Lz
Metabolites (mmol/Kg)	SPF (mean)	SPF (SEM)	GF (mean)	GF (SEM)	BIF (mean)	BIF (SEM)	Test statistic	P-value	Test	Adjusted P-value (FDR)	Statistically significant	SPF vs. GF	SPF vs. BIF	GF vs. BIF
2.Aminoadipate	0.482837	0.0525496	0	0	0	0	21.8074	1.84e-05	Kruskal-Wallis rank sum test	0.00150798	*	6.05206e-05	0.000271452	1
Carnitine	1.4906	0.11213	0.891994	0.10174	0.648583	0.0482448	16.4953	0.000262	Kruskal-Wallis rank sum test	0.0107366	*	0.102251	0.000281393	0.149208
Acetate	0.145138	0.00948056	0.423345	0.0745117	0.2255	0.030213	14.8538	0.000595	Kruskal-Wallis rank sum test	0.0162639	*	0.000349337	0.102655	0.102251
O.Acetylcarnitine	0.18065	0.0121706	0.131268	0.0166858	0.08025	0.00569484	13.6313	0.00109646	Kruskal-Wallis rank sum test	0.0224775	*	0.0508394	0.000678385	0.0586564
Formate	0.0689	0.00518228	0.215721	0.0587863	0.119633	0.0194186	12.8053	0.00165713	Kruskal-Wallis rank sum test	0.027177	*	0.00116497	0.04871	0.306584
Histidine	0.0400375	0.00737801	0.0928701	0.0146566	0.0290833	0.00806475	10.8932	0.00431095	Kruskal-Wallis rank sum test	0.0543695
2.Hydroybutyrate	0.019525	0.00135985	0.0101089	0.00303423	0.0046	0.00291662	10.6469	0.00487579	Kruskal-Wallis rank sum test	0.0543695
4.Aminobutyrate	0.0146375	0.00136132	0.0559005	0.0162547	0.00258333	0.00258333	10.4785	0.00530434	Kruskal-Wallis rank sum test	0.0543695
Aspartate	0.81615	0.0698622	1.05562	0.133441	0.61455	0.0430901	8.808	0.0122283	Kruskal-Wallis rank sum test	0.0637585
Ethanol	0.0489375	0.00359131	0.0919697	0.0101526	0.06745	0.0087228	9.66992	0.00794701	Kruskal-Wallis rank sum test	0.0637585
Glutamate	1.13695	0.0907419	1.54565	0.183583	0.9529	0.0451543	9.49333	0.00868058	Kruskal-Wallis rank sum test	0.0637585
Glycine	0.372925	0.0232003	1.10259	0.216042	0.3806	0.0295942	8.59686	0.0135899	Kruskal-Wallis rank sum test	0.0637585
O.Phosphoethanolamine	0.775238	0.0644492	0.367137	0.112842	0.443867	0.0412712	8.64	0.0132999	Kruskal-Wallis rank sum test	0.0637585
Pyroglutamate	0.0311625	0.0206777	0.160355	0.0476622	0	0	8.61905	0.0134399	Kruskal-Wallis rank sum test	0.0637585
Serine	0.28195	0.033947	0.814514	0.17423	0.235583	0.0302352	9.40533	0.00907105	Kruskal-Wallis rank sum test	0.0637585
Threonine	0.568588	0.0545936	0.854374	0.102365	0.44635	0.0678834	8.538	0.0139958	Kruskal-Wallis rank sum test	0.0637585
Trimethylamine	0.0040375	0.000386	0.029865	0.0155458	0	0	9.18099	0.0101478	Kruskal-Wallis rank sum test	0.0637585
Tryptophan	0.0378	0.00899657	0.0730298	0.0102187	0.0260333	0.0112918	8.90073	0.0116743	Kruskal-Wallis rank sum test	0.0637585
Adenosine	0.036075	0.0160472	0.0183238	0.00976742	0.1093	0.0313637	8.08473	0.0175559	Kruskal-Wallis rank sum test	0.0640883
ADP	0.0507	0.00380653	0.0187817	0.00820328	0.0297	0.00682984	7.38429	0.0249185	Kruskal-Wallis rank sum test	0.0640883
Alanine...12	0.776112	0.0584262	1.4476	0.223207	0.854917	0.0724834	8.15133	0.0169809	Kruskal-Wallis rank sum test	0.0640883
AMP	0.165912	0.0238988	0.056354	0.0274533	0.0769667	0.0237311	7.38429	0.0249185	Kruskal-Wallis rank sum test	0.0640883
Betaine	3.37004	0.22019	3.96457	0.458885	2.7426	0.247627	8.1405	0.0170731	Kruskal-Wallis rank sum test	0.0640883
Glucose	0.2173	0.0278159	4.28823	1.51296	0.197333	0.0380308	7.968	0.018611	Kruskal-Wallis rank sum test	0.0640883
Glutathione	0.171625	0.0241281	0.0792016	0.0294367	0.21065	0.0164962	7.37791	0.0249981	Kruskal-Wallis rank sum test	0.0640883
Isoleucine	0.0950125	0.00824676	0.185303	0.0332717	0.0732833	0.00688788	7.54133	0.0230367	Kruskal-Wallis rank sum test	0.0640883
Leucine	0.133763	0.0132028	0.351718	0.0695786	0.127367	0.00985115	7.62133	0.0221334	Kruskal-Wallis rank sum test	0.0640883
Lysine	0.3054	0.0211804	0.482882	0.0826285	0.226467	0.0253125	7.41533	0.0245347	Kruskal-Wallis rank sum test	0.0640883
Methylamine	0.0015875	0.0015875	0.0147538	0.00534524	0.0292667	0.0135839	7.37696	0.02501	Kruskal-Wallis rank sum test	0.0640883
Succinate	0.103563	0.00847562	0.0391635	0.0162212	0.0758167	0.0055853	8.38228	0.015129	Kruskal-Wallis rank sum test	0.0640883
UDP.N.Acetylglucosamine	0.0628875	0.00521565	0.0233778	0.0099439	0.03895	0.00872452	7.38429	0.0249185	Kruskal-Wallis rank sum test	0.0640883
2.Aminobutyrate	0.0218375	0.0034909	0.0151339	0.00219539	0.00821667	0.00294827	7.52692	0.0232033	Kruskal-Wallis rank sum test	0.0640883
Phenylalanine	0.05605	0.00730005	0.156397	0.0298547	0.0626667	0.00906884	7.21926	0.0270618	Kruskal-Wallis rank sum test	0.0672445
2.Oovalerate	0.0051625	0.00129655	0.00415292	0.00281668	0	0	7.15618	0.027929	Kruskal-Wallis rank sum test	0.0673582
Fumarate	0.0248	0.00203838	0.0398919	0.0058405	0.0280167	0.00373688	7.08729	0.0289078	Kruskal-Wallis rank sum test	0.0677268
Uracil	0.101788	0.00952844	0.467564	0.119405	0.109067	0.017937	7.00583	0.0301094	Kruskal-Wallis rank sum test	0.0685826
GTP	0.0168375	0.0031346	0.00834355	0.00383514	0.00211667	0.00211667	6.86741	0.0322672	Kruskal-Wallis rank sum test	0.0715112
myo.Inositol	0.5721	0.0574235	0.755861	0.0844469	0.554783	0.0345496	6.792	0.033507	Kruskal-Wallis rank sum test	0.0716523
UDP.glucose	0.121813	0.0120402	0.0523828	0.0225928	0.0702333	0.00956224	6.75818	0.0340785	Kruskal-Wallis rank sum test	0.0716523
Methanol	0.0535375	0.00550846	0.0626768	0.00803759	0.03835	0.00846139	6.57533	0.0373409	Kruskal-Wallis rank sum test	0.0765488
1.3.Dihydroyacetone	0.00175	0.000697	0.0177731	0.00757622	0.000833	0.000557	6.46414	0.0394756	Kruskal-Wallis rank sum test	0.0789513
Valine	0.200862	0.0185939	0.391534	0.0681826	0.185633	0.0153995	6.33383	0.0421333	Kruskal-Wallis rank sum test	0.0822603
Methionine	0.076825	0.00695043	0.160775	0.0284664	0.0664	0.0125836	6.22804	0.044422	Kruskal-Wallis rank sum test	0.0847117
Creatine	0.65385	0.0403345	0.629798	0.0736389	0.51335	0.0203639	6.11133	0.0470913	Kruskal-Wallis rank sum test	0.0858108
Inosine	0.39325	0.031641	0.173523	0.065134	0.2998	0.013504	6.14402	0.046328	Kruskal-Wallis rank sum test	0.0858108
UMP	0.034575	0.00581487	0.0172176	0.00742986	0.00515	0.00354812	6.05722	0.0483829	Kruskal-Wallis rank sum test	0.0862477
Malate	0.0968875	0.0234461	0.216323	0.0382562	0.0992	0.0280244	5.78539	0.0554265	Kruskal-Wallis rank sum test	0.0967016
Asparagine	0.10265	0.0142049	0.254763	0.050101	0.130167	0.00623141	5.66029	0.0590042	Kruskal-Wallis rank sum test	0.100799
O.Phosphocholine	0.281925	0.0233118	0.130518	0.0496695	0.1683	0.0193872	5.418	0.0666034	Kruskal-Wallis rank sum test	0.111459
Ethanolamine	0.662813	0.0601216	1.22959	0.21126	0.684583	0.0561076	5.3445	0.0690966	Kruskal-Wallis rank sum test	0.113318
Glucose.6.phosphate	0.401575	0.0399544	0.501123	0.0537032	0.38345	0.047199	4.99383	0.0823385	Kruskal-Wallis rank sum test	0.132387
Glycerol	0.34245	0.0370169	1.05333	0.264603	0.313767	0.0399693	4.95383	0.0840018	Kruskal-Wallis rank sum test	0.132464
Hypotaurine	0.6697	0.055747	0.462019	0.0773793	0.502533	0.0426115	4.59783	0.100368	Kruskal-Wallis rank sum test	0.15241
Pantothenate	0.0148875	0.00247274	0.0229539	0.00373447	0.0136833	0.00140864	4.61734	0.0993933	Kruskal-Wallis rank sum test	0.15241
Guanosine	0.064525	0.00964746	0.0343497	0.0114135	0.0818667	0.00923081	4.52132	0.104282	Kruskal-Wallis rank sum test	0.155475
ATP	0.037975	0.0055554	0.0177729	0.00915147	0.0132	0.00778627	4.40663	0.110437	Kruskal-Wallis rank sum test	0.15881
Lactate	8.36066	0.621743	8.71439	0.986789	7.014	0.57255	4.392	0.111247	Kruskal-Wallis rank sum test	0.15881
Alanine...102	0	0	0.00702165	0.00302799	0.00216667	0.00216667	4.37264	0.112329	Kruskal-Wallis rank sum test	0.15881
Ornithine	0.0180375	0.00428798	0.0389154	0.00787474	0.0170167	0.00599591	4.23684	0.120221	Kruskal-Wallis rank sum test	0.167087
Tyrosine	0.074175	0.00627363	0.180027	0.0348434	0.08545	0.0130111	4.12229	0.127308	Kruskal-Wallis rank sum test	0.173988
Guanosine.diphosphate	0.0361	0.00207837	0.0141464	0.00729739	0.0224833	0.00754888	4.03411	0.133047	Kruskal-Wallis rank sum test	0.178277
3.Hydroybutyrate	0.050975	0.0112976	0.0445255	0.00629415	0.0264	0.00511169	4.008	0.134795	Kruskal-Wallis rank sum test	0.178277
Uridine	0.0510375	0.00379741	0.0274331	0.00835181	0.04945	0.00604228	3.9711	0.137305	Kruskal-Wallis rank sum test	0.178715
Dimethylamine	0.254375	0.115899	1.58691	0.625997	2.95542	1.31068	3.882	0.14356	Kruskal-Wallis rank sum test	0.183937
Glutamine	0.501912	0.0432699	0.518703	0.0666585	0.363417	0.0287947	3.74133	0.154021	Kruskal-Wallis rank sum test	0.194303
3.Hydroyisobutyrate	0.0175125	0.0015178	0.0205201	0.00225103	0.0169167	0.00205076	3.62115	0.16356	Kruskal-Wallis rank sum test	0.203211
Citrate	0.04785	0.00444281	0.0467851	0.00764813	0.0334333	0.0038342	3.258	0.196126	Kruskal-Wallis rank sum test	0.240034
Niacinamide	0.100587	0.00973971	0.117362	0.00677612	0.09415	0.0124895	3.18583	0.203332	Kruskal-Wallis rank sum test	0.245194
Ascorbate	0.424513	0.0516779	0.211308	0.0823406	0.298167	0.0469874	3.06131	0.216394	Kruskal-Wallis rank sum test	0.252672
Malonate	0.0825375	0.0117117	0.0716641	0.0112693	0.0511833	0.0103893	3.01143	0.221858	Kruskal-Wallis rank sum test	0.252672
Methylguanidine	0.0043625	0.00127461	0.0180713	0.00822355	0.0286667	0.012404	3.04024	0.218685	Kruskal-Wallis rank sum test	0.252672
Taurine	4.9446	0.334804	4.59809	0.567305	4.05988	0.184606	3.03133	0.219662	Kruskal-Wallis rank sum test	0.252672
Mannose	0	0	0.038	0.0253772	0	0	2.92174	0.232034	Kruskal-Wallis rank sum test	0.253691
Ribose	0	0	0.203686	0.136867	0	0	2.92174	0.232034	Kruskal-Wallis rank sum test	0.253691
3.Aminoisobutanoic.acid	0.04415	0.0064792	0.0706255	0.0123577	0.0661333	0.0113035	2.94133	0.229772	Kruskal-Wallis rank sum test	0.253691
Proline	0.119525	0.0228542	0.29724	0.0661306	0.16865	0.0399246	2.53783	0.281136	Kruskal-Wallis rank sum test	0.303331
IMP	0.0044125	0.00290347	0.00431053	0.00287486	0	0	1.52227	0.467136	Kruskal-Wallis rank sum test	0.491092
sn.Glycero.3.phosphocholine	0.269713	0.0287663	0.207466	0.03275	0.25525	0.0627823	1.53533	0.464095	Kruskal-Wallis rank sum test	0.491092
Cytidine	0	0	0.00211765	0.00211765	0	0	1.4	0.496585	Kruskal-Wallis rank sum test	0.515443
Adenine	0.245987	0.0156711	0.292378	0.0787428	0.220583	0.014832	0.288	0.865888	Kruskal-Wallis rank sum test	0.887535
Choline	0.759925	0.0698367	0.753762	0.122448	0.75135	0.0568516	0.173833	0.916753	Kruskal-Wallis rank sum test	0.928071
Pyruvate	0.016375	0.00465164	0.0155172	0.00478413	0.0127833	0.00322908	0.108352	0.947266	Kruskal-Wallis rank sum test	0.947266

### Sheet: Fetal liver
Metabolites (mmol/Kg)	SPF (mean)	SPF (SEM)	GF (mean)	GF (SEM)	BIF (mean)	BIF (SEM)	Test statistic	P-value	Test	Adjusted P-value (FDR)	Statistically significant
Ethanol	0.053725	0.00270137	0.137519	0.0340562	0.0616143	0.00486687	13.3925	0.00123553	Kruskal-Wallis rank sum test	0.106256
2.Hydroybutyrate	0.0250875	0.00206376	0.0104062	0.0031356	0.0124714	0.00264959	11.632	0.00297948	Kruskal-Wallis rank sum test	0.128117
Guanosine	0.0217625	0.00504674	0.0018	0.00120868	0.00828571	0.00303326	10.4422	0.00540141	Kruskal-Wallis rank sum test	0.154841
Acetate	0.137412	0.00906271	0.561521	0.105532	0.1499	0.0106891	9.48357	0.00872304	Kruskal-Wallis rank sum test	0.175045
Aspartate	1.27776	0.0868028	1.96625	0.280838	0.965543	0.100041	8.05508	0.0178181	Kruskal-Wallis rank sum test	0.175045
Formate	0.0717375	0.0112754	0.184882	0.036702	0.102514	0.0110266	8.2571	0.0161062	Kruskal-Wallis rank sum test	0.175045
Inosine	0.437362	0.0571158	0.223385	0.0303311	0.328243	0.0403879	8.90776	0.0116333	Kruskal-Wallis rank sum test	0.175045
Mannose	0	0	0.117587	0.0489123	0	0	7.99967	0.0183186	Kruskal-Wallis rank sum test	0.175045
3.Aminoisobutanoic.acid	0.0751125	0.00455343	0.130829	0.012114	0.0726	0.0136893	8.63923	0.013305	Kruskal-Wallis rank sum test	0.175045
Glutathione	0.495125	0.0226772	0.303639	0.0777972	0.383443	0.0240371	7.72663	0.0209983	Kruskal-Wallis rank sum test	0.180585
Ascorbate	0.223025	0.0300197	0.125643	0.0297045	0.240586	0.0376904	5.66754	0.0587909	Kruskal-Wallis rank sum test	0.266106
Glucose.1.phosphate	0.0742875	0.0112891	0.0324628	0.0155046	0.0684857	0.00806779	5.94465	0.0511842	Kruskal-Wallis rank sum test	0.266106
Glutamine	1.1643	0.089307	1.34403	0.220518	0.7172	0.123235	5.86794	0.0531855	Kruskal-Wallis rank sum test	0.266106
Lysine	0.513513	0.0257783	1.12719	0.273632	0.401	0.031053	5.85417	0.0535528	Kruskal-Wallis rank sum test	0.266106
myo.Inositol	0.43195	0.0334294	0.716769	0.117695	0.553714	0.0835185	5.94164	0.0512612	Kruskal-Wallis rank sum test	0.266106
O.Acetylcarnitine	0.0556125	0.00964838	0.0285545	0.00536917	0.0453714	0.00608831	6.58028	0.0372485	Kruskal-Wallis rank sum test	0.266106
Proline	0.344375	0.0430834	1.02406	0.263833	0.383786	0.0482845	5.72719	0.0570633	Kruskal-Wallis rank sum test	0.266106
Pyruvate	0.0300375	0.00387201	0.0368843	0.00458415	0.0237571	0.013709	6.75078	0.0342047	Kruskal-Wallis rank sum test	0.266106
2.Aminobutyrate	0.043775	0.00562049	0.0298657	0.00515371	0.0244143	0.00468841	6.03803	0.0488494	Kruskal-Wallis rank sum test	0.266106
Hypotaurine	1.44829	0.124002	0.969229	0.150816	1.02899	0.224144	5.44722	0.0656374	Kruskal-Wallis rank sum test	0.282241
Betaine	0.559863	0.0697835	0.530655	0.0620098	0.696729	0.0449696	5.11114	0.077648	Kruskal-Wallis rank sum test	0.287948
Carnitine	0.217287	0.017082	0.165729	0.0244424	0.151114	0.0164165	5.04254	0.0803575	Kruskal-Wallis rank sum test	0.287948
Histidine	0.0942625	0.00857752	0.233003	0.060599	0.1132	0.00768932	5.06785	0.079347	Kruskal-Wallis rank sum test	0.287948
Isoleucine	0.210875	0.0123078	0.484841	0.130648	0.155871	0.0121642	5.23457	0.0730008	Kruskal-Wallis rank sum test	0.287948
Tryptophan	0.093325	0.00988593	0.191452	0.0340683	0.106986	0.00752094	4.95085	0.084127	Kruskal-Wallis rank sum test	0.289397
Pyroglutamate	0.114525	0.0136082	0.403911	0.129297	0.0665286	0.0175412	4.34191	0.114069	Kruskal-Wallis rank sum test	0.314608
Taurine	7.14492	0.300152	6.33389	0.419434	6.09391	0.244254	4.16883	0.12438	Kruskal-Wallis rank sum test	0.314608
Threonine	1.01739	0.0882014	1.83126	0.313569	0.922671	0.173598	4.37121	0.11241	Kruskal-Wallis rank sum test	0.314608
Trimethylamine	0.0034	0.000966954	0.00829091	0.00427427	0.0004	0.000259119	4.18117	0.123615	Kruskal-Wallis rank sum test	0.314608
UDP.N.Acetylglucosamine	0.09605	0.00636264	0.0587955	0.0170509	0.0899	0.010014	4.47362	0.106799	Kruskal-Wallis rank sum test	0.314608
Uracil	0.0356125	0.00606572	0.189159	0.0591925	0.0449571	0.00899664	4.22367	0.121016	Kruskal-Wallis rank sum test	0.314608
1.3.Dihydroyacetone	0.0047625	0.000531486	0.0133698	0.00384279	0.00457143	0.00104533	4.50834	0.10496	Kruskal-Wallis rank sum test	0.314608
2.Aminoadipate	0	0	0.0194587	0.0114954	0	0	4.4269	0.109323	Kruskal-Wallis rank sum test	0.314608
3.Hydroybutyrate	0.0589875	0.00716956	0.0463971	0.00465918	0.0337714	0.0072885	4.64263	0.0981445	Kruskal-Wallis rank sum test	0.314608
Glutamate	2.27818	0.126841	2.68979	0.261643	1.93139	0.144461	4.03488	0.132995	Kruskal-Wallis rank sum test	0.317813
4.Aminobutyrate	0.0187	0.0028441	0.340933	0.134417	0.0210143	0.00670456	4.03424	0.133038	Kruskal-Wallis rank sum test	0.317813
O.Phosphoethanolamine	0.559388	0.0501457	0.712601	0.124312	0.756471	0.0340697	3.87326	0.144189	Kruskal-Wallis rank sum test	0.335143
Lactate	10.4586	0.45202	10.316	0.71916	9.30033	0.366242	3.78114	0.150986	Kruskal-Wallis rank sum test	0.341705
Glucose.6.phosphate	1.07036	0.169721	1.53105	0.431811	0.613143	0.123101	3.53003	0.171185	Kruskal-Wallis rank sum test	0.377484
Succinate	0.077225	0.0255314	0.0367645	0.0126073	0.0838857	0.025859	3.43871	0.179181	Kruskal-Wallis rank sum test	0.37953
Uridine	0.28295	0.0256807	0.533042	0.130064	0.221543	0.0164339	3.4192	0.180939	Kruskal-Wallis rank sum test	0.37953
Leucine	0.326625	0.0242425	0.967231	0.274875	0.283829	0.0233825	3.30891	0.191196	Kruskal-Wallis rank sum test	0.391496
Pantothenate	0.0528375	0.00552859	0.0581603	0.00520968	0.0438	0.00340714	3.23789	0.198107	Kruskal-Wallis rank sum test	0.396214
Malate	0.739513	0.0509817	0.792688	0.0499368	0.675286	0.0448883	3.11114	0.211069	Kruskal-Wallis rank sum test	0.412544
Methylguanidine	0.0101625	0.00181983	0.00838926	0.00330548	0.0103429	0.00239154	3.04686	0.217963	Kruskal-Wallis rank sum test	0.412597
Valine	0.434725	0.0254773	1.02458	0.255783	0.3828	0.0260524	3.02198	0.220692	Kruskal-Wallis rank sum test	0.412597
Glycerol	0.234513	0.0359113	0.8203	0.247458	0.215229	0.0336341	2.97536	0.225896	Kruskal-Wallis rank sum test	0.413342
Glucose	0.79645	0.051562	6.30169	2.52139	0.618114	0.031141	2.84715	0.240851	Kruskal-Wallis rank sum test	0.431525
Adenosine	0	0	0	0	0.00494286	0.00494286	2.71429	0.257395	Kruskal-Wallis rank sum test	0.432753
Asparagine	0.373937	0.0218538	0.836664	0.219307	0.305757	0.0327297	2.72905	0.255502	Kruskal-Wallis rank sum test	0.432753
Choline	0.226425	0.0196272	0.969002	0.310046	0.2186	0.0208541	2.68138	0.261665	Kruskal-Wallis rank sum test	0.432753
Fumarate	0.119625	0.00935631	0.125574	0.0117904	0.105429	0.00460216	2.6869	0.260944	Kruskal-Wallis rank sum test	0.432753
Guanosine.diphosphate	0.0391875	0.00629667	0.0473983	0.0215967	0.0538286	0.00920959	2.64132	0.266959	Kruskal-Wallis rank sum test	0.433179
Alanine...12	1.6106	0.0896928	3.04589	0.551758	1.6167	0.135788	2.50819	0.285334	Kruskal-Wallis rank sum test	0.442279
Methionine	0.149925	0.0176981	0.390332	0.110166	0.125629	0.0152016	2.5237	0.28313	Kruskal-Wallis rank sum test	0.442279
Serine	1.12026	0.103418	1.70514	0.377558	0.868671	0.0440923	2.48962	0.287995	Kruskal-Wallis rank sum test	0.442279
Citrate	0.0828625	0.00825647	0.0893	0.0214666	0.0961857	0.00770215	2.41051	0.299616	Kruskal-Wallis rank sum test	0.444258
Methanol	0.037625	0.0144906	0.0888669	0.0242477	0.0508857	0.0187135	2.43271	0.296308	Kruskal-Wallis rank sum test	0.444258
UDP.glucose	0.154525	0.0110488	0.101535	0.0273853	0.119543	0.0310735	2.22746	0.328332	Kruskal-Wallis rank sum test	0.478585
Glycine	2.06886	0.0878608	3.81513	0.726005	1.85124	0.138248	2.0966	0.350534	Kruskal-Wallis rank sum test	0.489364
O.Phosphocholine	0.566462	0.0407211	0.655774	0.0412012	0.6588	0.0666218	2.08372	0.352798	Kruskal-Wallis rank sum test	0.489364
2..Deoyuridine	0.001875	0.001875	0.0155074	0.0066848	0.00565714	0.0036989	2.11175	0.347887	Kruskal-Wallis rank sum test	0.489364
Dimethylamine	0.5318	0.277605	0.790254	0.592967	0.0629429	0.022297	2.00826	0.366363	Kruskal-Wallis rank sum test	0.500114
sn.Glycero.3.phosphocholine	0.2612	0.0199875	0.448439	0.0865112	0.361643	0.0713435	1.87113	0.392364	Kruskal-Wallis rank sum test	0.52724
Cytidine.monophosphate	0.0491375	0.0147281	0.0440702	0.0181341	0.0639286	0.00793506	1.82215	0.402093	Kruskal-Wallis rank sum test	0.531999
GTP	0.04815	0.00248294	0.036869	0.00924534	0.0473714	0.0048483	1.75697	0.415412	Kruskal-Wallis rank sum test	0.534987
2.Oovalerate	0.001975	0.00134187	0.00155537	0.00109061	0	0	1.75033	0.416792	Kruskal-Wallis rank sum test	0.534987
Niacinamide	0.159413	0.00721921	0.141174	0.0136868	0.149743	0.0108574	1.63406	0.441741	Kruskal-Wallis rank sum test	0.558672
UMP	0.142888	0.00876013	0.12414	0.0356358	0.167643	0.0167535	1.55332	0.45994	Kruskal-Wallis rank sum test	0.573259
Tyrosine	0.207712	0.0227026	0.543219	0.143039	0.206214	0.024171	1.48854	0.475081	Kruskal-Wallis rank sum test	0.583671
AMP	0.537475	0.0790201	0.365687	0.0946832	0.589586	0.0723787	1.44152	0.486383	Kruskal-Wallis rank sum test	0.589139
Ribose	0	0	0.0429091	0.0429091	0	0	1.36364	0.505697	Kruskal-Wallis rank sum test	0.595752
Thymidine	0.0211875	0.00527211	0.0321252	0.0102531	0.0137143	0.00563883	1.37211	0.50356	Kruskal-Wallis rank sum test	0.595752
Methylamine	0.004575	0.00300361	0.00663636	0.00467821	0.0003	0.0003	1.30893	0.519719	Kruskal-Wallis rank sum test	0.603998
IMP	0.428537	0.0462744	0.280539	0.0731362	0.386457	0.073232	1.17908	0.554583	Kruskal-Wallis rank sum test	0.635922
Phenylalanine	0.14115	0.0111909	0.428721	0.12561	0.141643	0.0064508	1.05062	0.591373	Kruskal-Wallis rank sum test	0.669185
Ethanolamine	0.0884875	0.00566706	0.356935	0.116479	0.0967286	0.00554319	0.897215	0.638517	Kruskal-Wallis rank sum test	0.713148
Adenine	0.535837	0.0263685	0.880811	0.224558	0.521129	0.041602	0.596404	0.742152	Kruskal-Wallis rank sum test	0.812609
ATP	0.021325	0.0088501	0.0416702	0.0170683	0.0233143	0.0113239	0.58481	0.746466	Kruskal-Wallis rank sum test	0.812609
ADP	0.135112	0.0185985	0.10685	0.0272199	0.1759	0.0445925	0.522376	0.770136	Kruskal-Wallis rank sum test	0.827896
Creatine	1.58753	0.0459241	1.50558	0.131409	1.61906	0.134838	0.262654	0.876931	Kruskal-Wallis rank sum test	0.925965
Cytidine	0.0325125	0.00648904	0.0384124	0.0111071	0.0317714	0.0117085	0.231259	0.890805	Kruskal-Wallis rank sum test	0.925965
3.Hydroyisobutyrate	0.03135	0.00189294	0.0320913	0.00318367	0.0304143	0.00310839	0.224852	0.893663	Kruskal-Wallis rank sum test	0.925965
Malonate	0.026725	0.000900347	0.0435715	0.0165886	0.0263571	0.00197603	0.0193064	0.990393	Kruskal-Wallis rank sum test	0.990593
Ornithine	0.172975	0.0153482	0.605895	0.202412	0.166786	0.0154205	0.0552781	0.972739	Kruskal-Wallis rank sum test	0.990593
Alanine...102	0.0567625	0.00588394	0.057645	0.00601004	0.0535429	0.0162724	0.0189023	0.990593	Kruskal-Wallis rank sum test	0.990593
